# Microcystin shapes the *Microcystis* phycosphere through community filtering and by influencing cross-feeding interactions

**DOI:** 10.1101/2024.09.18.613610

**Authors:** Rebecca Große, Markus Heuser, Jonna E. Teikari, Dinesh K. Ramakrishnan, Ahmed Abdelfattah, Elke Dittmann

## Abstract

The cyanobacterium *Microcystis* causes harmful algal blooms (cyanoHABs) that pose a major threat to human health and ecosystem services, particularly due to the prevalence of the potent hepatotoxin microcystin. With their pronounced EPS layer, *Microcystis* colonies also serve as a hub for heterotrophic phycosphere bacteria. Here, we tested the hypothesis that the genotypic plasticity in its ability to produce microcystin influences the composition and assembly of the *Microcystis* phycosphere microbiome. In an analysis of individual colonies of a natural *Microcystis* bloom, we observed a significantly reduced richness of the community in the presence of microcystin biosynthesis genes. A subsequent synthetic community experiment with 21 heterotrophic strains in co-cultivation with either the wild-type strain *M. aeruginosa* PCC 7806 or the microcystin-free mutant Δ*mcyB* revealed not only a tug-of-war between phototrophic and heterotrophic bacteria, but also a reciprocal dominance of two isolates of the genus *Sphingomonas* and *Flavobacterium*. In contrast, an *Agrobacterium* isolate thrived equally well in both consortia. In substrate utilization tests, *Sphingomonas* showed the strongest dependence on *Microcystis* exudates with a clear preference for the wild-type strain. Genome sequencing revealed a high potential for complementary cross-feeding, particularly for the *Agrobacterium* and *Sphingomonas* isolates but no potential for microcystin degradation. We postulate that strain-specific functional traits, such as the ability to perform photorespiration and to produce vitamin B12, play a crucial role in the cross-feeding interactions, and that microcystin is one of the determining factors in the *Microcystis* phycosphere due to its interference with inorganic carbon metabolism.
