## Supplementary Tables S5-S8 for "Microcystin shapes the *Microcystis* phycosphere through community filtering and by influencing cross-feeding interactions"

### Sheet: Index
Index
Table S5: Overview about KEGG pathway analysis. Presence or absence of KEGG reaction with a certain KEGG enzyme ID are indicated in columns E-G. Presence or absence of an alternative pathway is indicated in columns I-K.
Table S6: Genes of Agrobacterium associated with motility. Results were obtained by filtering for flagellar motiliy in the SEED Browser.
Table S7: Genes of Flavobacterium associated with motility. Results were obtained by filtering for flagellar motiliy in the SEED Browser.
Table S8: Genes of Sphingomonas associated with motility. Results were obtained by filtering for flagellar motiliy in the SEED Browser.

### Sheet: Table S5 KEGG pathways
Table S5: Overview about KEGG pathway analysis. Presence or absence of KEGG reaction with a certain KEGG enzyme ID are indicated in columns E-G. Presence or absence of an alternative pathway is indicated in columns I-K.
Pathway	KEGG module	KEGG Reaction ID	KEGG Enzyme ID	Agrobacterium	Sphingomonas	Flavobacterium	Alternative Reaction	Agrobacterium	Sphingomonas	Flavobacterium
Photorespiration	Photorespiration (M00532)	R03140	4.1.1.39	N	N	N	-	-	-	-
Photorespiration	Photorespiration (M00532)	R01334	3.1.3.18	Y	Y	N	-	-	-	-
Photorespiration	Photorespiration (M00532)	R00475	1.1.3.15	N	N	N	Via KEGG enzyme ID: 1.1.99.14	Y	Y	N
Photorespiration	Photorespiration (M00532)	R00009	1.11.1.6 1.11.1.21	Y	Y	Y	-	-	-	-
Photorespiration	Photorespiration (M00532)	R00372	2.6.1.4 2.6.1.44	N	N	N	Via KEGG pathway: Glycine, Serine and Threonine metabolism	Y	Y	N
Photorespiration	Photorespiration (M00532)	R00945	2.1.2.1	Y	Y	Y	-	-	-	-
Photorespiration	Photorespiration (M00532)	R00588	2.6.1.45	N	N	N	Via KEGG pathway: Glycine, Serine and Threonine metabolism	Y	Y	N
Photorespiration	Photorespiration (M00532)	R01388	1.1.1.26 1.1.1.81 1.1.1.79	Y	Y	N	-	-	-	-
Photorespiration	Photorespiration (M00532)	R01514	2.7.1.31	Y	Y	N	-	-	-	-
Photorespiration	Photorespiration (M00532)	R01221	1.4.1.27	N	N	N	Via KEGG pathway: Glycine, Serine and Threonine metabolism	Y	y	y
Vitamin B12 synthesis	Siroheme biosynthesis (M00846) / Heme biosynthesis plants and bacteria (M00121) / Heme biosynthesis bacteria (M00926)	R04109	1.2.1.70	N	N	Y	Via KEGG pathway: Glycine, Serine and Threonine metabolism	Y	y	N
Vitamin B12 synthesis	Siroheme biosynthesis (M00846) / Heme biosynthesis plants and bacteria (M00121) / Heme biosynthesis bacteria (M00926)	R02272	5.4.3.8	N	N	Y	Via KEGG pathway: Glycine, Serine and Threonine metabolism	Y	y	N
Vitamin B12 synthesis	Siroheme biosynthesis (M00846) / Heme biosynthesis plants and bacteria (M00121) / Heme biosynthesis bacteria (M00926)	R00036	4.2.1.24	Y	Y	Y	-	-	-	-
Vitamin B12 synthesis	Siroheme biosynthesis (M00846) / Heme biosynthesis plants and bacteria (M00121) / Heme biosynthesis bacteria (M00926)	R00084	2.5.1.61	Y	Y	Y	-	-	-	-
Vitamin B12 synthesis	Siroheme biosynthesis (M00846) / Heme biosynthesis plants and bacteria (M00121) / Heme biosynthesis bacteria (M00926)	R03165	4.2.1.75	Y	Y	Y	-	-	-	-
Vitamin B12 synthesis	Siroheme biosynthesis (M00846) / Cobalamin biosynthesis, anaerobic (M00924) / Cobalamin biosynthesis, aerobic (M00925)	R03194	2.1.1.107	Y	Y	Y	-	-	-	-
Vitamin B12 synthesis	Siroheme biosynthesis (M00846) / Cobalamin biosynthesis, anaerobic (M00924)	R03947	1.3.1.76	Y	Y	Y	-	-	-	-
Vitamin B12 synthesis	Siroheme biosynthesis (M00846)	R02864	4.99.1.4	Y	Y	Y	-	-	-	-
Vitamin B12 synthesis	Heme biosynthesis plants and bacteria (M00121)	R05578	6.1.1.17 6.1.1.24	Y	Y	Y	-	-	-	-
Vitamin B12 synthesis	Heme biosynthesis plants and bacteria (M00121) / Heme biosynthesis bacteria (M00926)	R03197	4.1.1.37	Y	Y	Y	-	-	-	-
Vitamin B12 synthesis	Heme biosynthesis plants and bacteria (M00121)	R03220	1.3.3.3	Y	Y	Y	-	-	-	-
Vitamin B12 synthesis	Heme biosynthesis plants and bacteria (M00121)	R03222	1.3.3.4	N	N	N	Via KEGG enzyme ID: 1.3.99.-	N	N	Y
Vitamin B12 synthesis	Heme biosynthesis plants and bacteria (M00121)	R00310	4.98.1.1	Y	Y	Y	-	-	-	-
Vitamin B12 synthesis	Heme biosynthesis bacteria (M00926)	R04178	1.3.3.15	N	N	N	-	-	-	-
Vitamin B12 synthesis	Heme biosynthesis bacteria (M00926)	R11329	4.99.1.9	N	N	N	-	-	-	-
Vitamin B12 synthesis	Heme biosynthesis bacteria (M00926)	R11522	1.3.98.5	N	N	N	Via KEGG enzyme ID: 4.99.1.1	Y	Y	Y
Vitamin B12 synthesis	Cobalamin biosynthesis, anaerobic (M00924)	R05807	4.99.1.3	N	N	N	-	-	-	-
Vitamin B12 synthesis	Cobalamin biosynthesis, anaerobic (M00924)	R05808	2.1.1.151	N	N	N	Via KEGG enzyme ID: 2.1.1.130	Y	N	N
Vitamin B12 synthesis	Cobalamin biosynthesis, anaerobic (M00924)	R11580	2.1.1.272	N	N	N	Via KEGG enzyme ID: 2.1.1.131	Y	N	N
Vitamin B12 synthesis	Cobalamin biosynthesis, anaerobic (M00924)	R05810	2.1.1.271	N	N	N	Via KEGG enzyme ID: 2.1.1.133	Y	N	N
Vitamin B12 synthesis	Cobalamin biosynthesis, anaerobic (M00924)	R07772	3.7.1.12	N	N	N	Via KEGG enzyme ID: 2.1.1.131	Y	N	N
Vitamin B12 synthesis	Cobalamin biosynthesis, anaerobic (M00924)	R07773	2.1.1.195	Y	N	N	-	-	-	-
Vitamin B12 synthesis	Cobalamin biosynthesis, anaerobic (M00924)	R05812	1.3.1.106	N	N	N	Via KEGG enzyme ID: 1.3.1.54	Y	N	N
Vitamin B12 synthesis	Cobalamin biosynthesis, anaerobic (M00924)	R07774	2.1.1.196	N	N	N	Via KEGG enzyme ID: 2.1.1.132	Y	N	N
Vitamin B12 synthesis	Cobalamin biosynthesis, anaerobic (M00924)	R07775	2.1.1.289	N	N	N	Via KEGG enzyme ID: 2.1.1.132	Y	N	N
Vitamin B12 synthesis	Cobalamin biosynthesis, anaerobic (M00924)	R05814	5.4.99.60	N	N	N	Via KEGG enzyme ID: 5.4.99.61	Y	N	N
Vitamin B12 synthesis	Cobalamin biosynthesis, anaerobic (M00924)	R05815	6.3.5.11	N	N	N	Via KEGG enzyme ID: 6.3.5.9	Y	N	N
Vitamin B12 synthesis	Cobalamin biosynthesis, aerobic (M00925)	R03948	2.1.1.130	Y	N	N	-	-	-	-
Vitamin B12 synthesis	Cobalamin biosynthesis, aerobic (M00925)	R05217	1.14.13.83	N	N	N	-	-	-	-
Vitamin B12 synthesis	Cobalamin biosynthesis, aerobic (M00925)	R05180	2.1.1.131	Y	N	N	-	-	-	-
Vitamin B12 synthesis	Cobalamin biosynthesis, aerobic (M00925)	R05181	2.1.1.133	Y	N	N	-	-	-	-
Vitamin B12 synthesis	Cobalamin biosynthesis, aerobic (M00925)	R05219	2.1.1.152	N	N	N	-	-	-	-
Vitamin B12 synthesis	Cobalamin biosynthesis, aerobic (M00925)	R05150	1.3.1.54	Y	N	N	-	-	-	-
Vitamin B12 synthesis	Cobalamin biosynthesis, aerobic (M00925)	R05149	2.1.1.132	Y	N	N	-	-	-	-
Vitamin B12 synthesis	Cobalamin biosynthesis, aerobic (M00925)	R05177	5.4.99.61	Y	N	N	-	-	-	-
Vitamin B12 synthesis	Cobalamin biosynthesis, aerobic (M00925)	R05224	6.3.5.9	Y	N	N	-	-	-	-
Vitamin B12 synthesis	Cobalamin biosynthesis, aerobic (M00925)	R05227	6.6.1.2	Y	Y	N	-	-	-	-
Vitamin B12 synthesis	Cobalamin biosynthesis (M00122)	R12184	2.5.1.17	Y	Y	Y	-	-	-	-
Vitamin B12 synthesis	Cobalamin biosynthesis (M00122)	R05225	6.3.5.10	Y	Y	N	-	-	-	-
Vitamin B12 synthesis	Cobalamin biosynthesis (M00122)	R07302	6.3.1.10	Y	Y	N	-	-	-	-
Vitamin B12 synthesis	Cobalamin biosynthesis (M00122)	R05221	2.7.1.156	Y	Y	Y	-	-	-	-
Vitamin B12 synthesis	Cobalamin biosynthesis (M00122)	R06529	6.3.1.10	Y	Y	N	-	-	-	-
Vitamin B12 synthesis	Cobalamin biosynthesis (M00122)	R05222	2.7.7.62	Y	Y	Y	-	-	-	-
Vitamin B12 synthesis	Cobalamin biosynthesis (M00122)	R04148	2.4.2.21	Y	Y	Y	-	-	-	-
Vitamin B12 synthesis	Cobalamin biosynthesis (M00122)	R04594	3.1.3.73	N	Y	Y	Via KEGG enzyme ID: 3.1.26.4	Y	Y	Y
Vitamin B12 synthesis	Cobalamin biosynthesis (M00122)	R05223	2.7.8.26	Y	Y	Y	-	-	-	-
Vitamin B12 synthesis	Glycine, Serine and Threonine interconversions	R01465	1.1.1.103	N	Y	N	-	-	-	-
Vitamin B12 synthesis	Glycine, Serine and Threonine interconversions	R00371	2.3.1.29	N	Y	Y	-	-	-	-
Vitamin B12 synthesis	Glycine, Serine and Threonine interconversions	R00945	2.1.2.1	Y	Y	Y	-	-	-	-

### Sheet: Table S6 Motility Agrob. UP1
Table S6: Genes of Agrobacterium associated with motility. Results were obtained by filtering for flagellar motiliy in the SEED Browser.
Feature ID	Type	Contig	Start	Stop	Length (bp)	Function	Subsystems	Begin	End
fig|6666666.1152121.peg.1062	CDS	contig00002	308174	309910	1737	Cell division protein FtsI [Peptidoglycan synthetase] (EC 2.4.1.129)	CBSS-83331.1.peg.3039, Flagellum in Campylobacter	308174	309910
fig|6666666.1152121.peg.1451	CDS	contig00002	690319	688547	1773	Cell division protein FtsI [Peptidoglycan synthetase] (EC 2.4.1.129)	CBSS-83331.1.peg.3039, Flagellum in Campylobacter	688547	690319
fig|6666666.1152121.peg.2988	CDS	contig00006	64370	66112	1743	Cell division protein FtsI [Peptidoglycan synthetase] (EC 2.4.1.129)	CBSS-83331.1.peg.3039, Flagellum in Campylobacter	64370	66112
fig|6666666.1152121.peg.1537	CDS	contig00003	43188	43553	366	Chemotaxis regulator - transmits chemoreceptor signals to flagellar motor components CheY	- none -	43188	43553
fig|6666666.1152121.peg.1541	CDS	contig00003	47811	48200	390	Chemotaxis regulator - transmits chemoreceptor signals to flagellar motor components CheY	- none -	47811	48200
fig|6666666.1152121.peg.1568	CDS	contig00003	75279	74776	504	Flagellar basal body-associated protein FliL	- none -	74776	75279
fig|6666666.1152121.peg.1572	CDS	contig00003	78162	77674	489	Flagellar basal-body P-ring formation protein FlgA	Flagellum	77674	78162
fig|6666666.1152121.peg.1599	CDS	contig00003	101907	102377	471	Flagellar basal-body rod modification protein FlgD	Flagellar motility, Flagellum	101907	102377
fig|6666666.1152121.peg.1576	CDS	contig00003	80137	79745	393	Flagellar basal-body rod protein FlgB	Flagellum, Flagellum in Campylobacter	79745	80137
fig|6666666.1152121.peg.1575	CDS	contig00003	79741	79322	420	Flagellar basal-body rod protein FlgC	Flagellum, Flagellum in Campylobacter	79322	79741
fig|6666666.1152121.peg.1579	CDS	contig00003	83018	82284	735	Flagellar basal-body rod protein FlgF	Flagellum	82284	83018
fig|6666666.1152121.peg.1580	CDS	contig00003	83799	83020	780	Flagellar basal-body rod protein FlgF	Flagellum	83020	83799
fig|6666666.1152121.peg.1573	CDS	contig00003	78971	78183	789	Flagellar basal-body rod protein FlgG	Flagellum	78183	78971
fig|6666666.1152121.peg.1601	CDS	contig00003	102852	104939	2088	Flagellar biosynthesis protein FlhA	Flagellar motility, Flagellum	102852	104939
fig|6666666.1152121.peg.1585	CDS	contig00003	87618	88700	1083	Flagellar biosynthesis protein FlhB	Flagellar motility, Flagellum	87618	88700
fig|6666666.1152121.peg.1156	CDS	contig00002	400134	401408	1275	Flagellar biosynthesis protein FliO / Domain of unknown function RL2641.C	Flagellum	400134	401408
fig|6666666.1152121.peg.1567	CDS	contig00003	74779	74042	738	Flagellar biosynthesis protein FliP	Flagellum	74042	74779
fig|6666666.1152121.peg.1600	CDS	contig00003	102427	102693	267	Flagellar biosynthesis protein FliQ	Flagellum	102427	102693
fig|6666666.1152121.peg.1602	CDS	contig00003	104936	105691	756	Flagellar biosynthesis protein FliR	Flagellar motility, Flagellum	104936	105691
fig|6666666.1152121.peg.1594	CDS	contig00003	97164	98468	1305	Flagellar hook protein FlgE	Flagellum	97164	98468
fig|6666666.1152121.peg.1595	CDS	contig00003	98491	99984	1494	Flagellar hook-associated protein FlgK	Flagellum	98491	99984
fig|6666666.1152121.peg.1596	CDS	contig00003	99988	101091	1104	Flagellar hook-associated protein FlgL	Flagellum	99988	101091
fig|6666666.1152121.peg.1574	CDS	contig00003	79325	78990	336	Flagellar hook-basal body complex protein FliE	Flagellum, Flagellum in Campylobacter	78990	79325
fig|6666666.1152121.peg.1591	CDS	contig00003	94229	95590	1362	Flagellar hook-length control protein FliK	Flagellum	94229	95590
fig|6666666.1152121.peg.1569	CDS	contig00003	76026	75307	720	Flagellar L-ring protein FlgH	Flagellar motility, Flagellum	75307	76026
fig|6666666.1152121.peg.1570	CDS	contig00003	76559	76023	537	Flagellar motility protein MotE, a chaperone for MotC folding	- none -	76023	76559
fig|6666666.1152121.peg.1581	CDS	contig00003	83985	84857	873	Flagellar motor rotation protein MotA	Flagellar motility, Flagellum	83985	84857
fig|6666666.1152121.peg.1589	CDS	contig00003	91666	92946	1281	Flagellar motor rotation protein MotB	CBSS-323098.3.peg.2823, Flagellar motility, Flagellum	91666	92946
fig|6666666.1152121.peg.1584	CDS	contig00003	86446	87489	1044	Flagellar motor switch protein FliG	Flagellum	86446	87489
fig|6666666.1152121.peg.1582	CDS	contig00003	84860	85813	954	Flagellar motor switch protein FliM	Flagellar motility, Flagellum	84860	85813
fig|6666666.1152121.peg.1583	CDS	contig00003	85879	86418	540	Flagellar motor switch protein FliN	Flagellar motility, Flagellum	85879	86418
fig|6666666.1152121.peg.1544	CDS	contig00003	49270	50952	1683	Flagellar M-ring protein FliF	Flagellum	49270	50952
fig|6666666.1152121.peg.1571	CDS	contig00003	77677	76556	1122	Flagellar P-ring protein FlgI	Flagellum	76556	77677
fig|6666666.1152121.peg.1604	CDS	contig00003	106239	106796	558	Flagellar protein FlgJ [peptidoglycan hydrolase]	- none -	106239	106796
fig|6666666.1152121.peg.2246	CDS	contig00004	161860	162210	351	Flagellar protein FliJ	Flagellum	161860	162210
fig|6666666.1152121.peg.1597	CDS	contig00003	101126	101470	345	Flagellar synthesis regulatory protein FlaF	- none -	101126	101470
fig|6666666.1152121.peg.1563	CDS	contig00003	70461	69124	1338	Flagellin protein FlaA	Flagellum, Flagellum in Campylobacter	69124	70461
fig|6666666.1152121.peg.1564	CDS	contig00003	72065	70722	1344	Flagellin protein FlaA	Flagellum, Flagellum in Campylobacter	70722	72065
fig|6666666.1152121.peg.1566	CDS	contig00003	73669	72659	1011	Flagellin protein FlaA	Flagellum, Flagellum in Campylobacter	72659	73669
fig|6666666.1152121.peg.1587	CDS	contig00003	89442	90758	1317	Flagellin protein FlaA	Flagellum, Flagellum in Campylobacter	89442	90758
fig|6666666.1152121.peg.1598	CDS	contig00003	101467	101916	450	Flagellum biosynthesis repressor protein FlbT	- none -	101467	101916
fig|6666666.1152121.peg.1578	CDS	contig00003	82272	80866	1407	Flagellum-specific ATP synthase FliI	Flagellar motility, Flagellum	80866	82272
fig|6666666.1152121.peg.503	CDS	contig00001	521849	520830	1020	MotA/TolQ/ExbB proton channel family protein, probably associated with flagella	CBSS-323098.3.peg.2823	520830	521849
fig|6666666.1152121.peg.1671	CDS	contig00003	184216	186768	2553	Protein with domain similar to flagellar basal-body rod protein FlgF	- none -	184216	186768
fig|6666666.1152121.peg.2153	CDS	contig00004	66454	64133	2322	Protein with domain similar to flagellar basal-body rod protein FlgF	- none -	64133	66454
fig|6666666.1152121.peg.5214	CDS	contig00023	3394	1340	2055	RNA polymerase sigma factor RpoD	Flagellum, Transcription initiation, bacterial sigma factors	1340	3394
fig|6666666.1152121.peg.2119	CDS	contig00004	30152	29646	507	RNA polymerase sigma-54 factor RpoN	CBSS-316057.3.peg.1308, Flagellar motility, Flagellum, Transcription initiation, bacterial sigma factors	29646	30152
fig|6666666.1152121.peg.2808	CDS	contig00005	278896	277346	1551	RNA polymerase sigma-54 factor RpoN	CBSS-316057.3.peg.1308, Flagellar motility, Flagellum, Transcription initiation, bacterial sigma factors	277346	278896
fig|6666666.1152121.peg.3061	CDS	contig00006	141845	141288	558	RNA polymerase sigma-54 factor RpoN	CBSS-316057.3.peg.1308, Flagellar motility, Flagellum, Transcription initiation, bacterial sigma factors	141288	141845
fig|6666666.1152121.peg.167	CDS	contig00001	186236	186685	450	Rrf2 family transcriptional regulator	Flagellar motility, Rrf2 family transcriptional regulators	186236	186685
fig|6666666.1152121.peg.1854	CDS	contig00003	360454	360894	441	Rrf2 family transcriptional regulator	Flagellar motility, Rrf2 family transcriptional regulators	360454	360894
fig|6666666.1152121.peg.1577	CDS	contig00003	80861	80298	564	Uncharacterized protein Atu0556 in flagellar synthesis cluster	- none -	80298	80861

### Sheet: Table S7 Motility Flavob. UP2
Table S7: Genes of Flavobacterium associated with motility. Results were obtained by filtering for flagellar motiliy in the SEED Browser.
Feature ID	Type	Contig	Start	Stop	Length (bp)	Function	Subsystems	Begin	End
fig|6666666.1152120.peg.2527	CDS	contig00006	41011	41907	897	Gliding motility-associated ABC transporter ATP-binding protein GldA	- none -	41011	41907
fig|6666666.1152120.peg.2940	CDS	contig00008	66314	64629	1686	Gliding motility-associated ABC transporter substrate-binding protein GldG	- none -	64629	66314
fig|6666666.1152120.peg.2941	CDS	contig00008	67039	66314	726	Gliding motility-associated ABC transporter permease protein GldF	- none -	66314	67039
fig|6666666.1152120.peg.623	CDS	contig00001	654613	654840	228	Putative archaeal flagellar protein D/E	- none -	654613	654840

### Sheet: Table S8 Motility Sphingo. UP3
Table S8: Genes of Sphingomonas associated with motility. Results were obtained by filtering for flagellar motiliy in the SEED Browser.
Feature ID	Type	Contig	Start	Stop	Length (bp)	Function	Subsystems	Begin	End
fig|6666666.1152057.peg.1565	CDS	contig00002	394591	396345	1755	Cell division protein FtsI [Peptidoglycan synthetase] (EC 2.4.1.129)	CBSS-83331.1.peg.3039, Flagellum in Campylobacter	394591	396345
fig|6666666.1152057.peg.1891	CDS	contig00003	85454	85089	366	Chemotaxis regulator - transmits chemoreceptor signals to flagellar motor components CheY	- none -	85089	85454
fig|6666666.1152057.peg.2327	CDS	contig00003	504283	504651	369	Chemotaxis regulator - transmits chemoreceptor signals to flagellar motor components CheY	- none -	504283	504651
fig|6666666.1152057.peg.2371	CDS	contig00003	545329	544964	366	Chemotaxis regulator - transmits chemoreceptor signals to flagellar motor components CheY	- none -	544964	545329
fig|6666666.1152057.peg.2366	CDS	contig00003	540413	540024	390	Chemotaxis regulator - transmits chemoreceptor signals to flagelllar motor components CheY	Bacterial Chemotaxis, Flagellar motility	540024	540413
fig|6666666.1152057.peg.296	CDS	contig00001	288849	288130	720	Flagellar assembly protein FliH	Flagellum	288130	288849
fig|6666666.1152057.peg.2392	CDS	contig00003	566462	565950	513	Flagellar basal body-associated protein FliL	- none -	565950	566462
fig|6666666.1152057.peg.292	CDS	contig00001	285175	284570	606	flagellar basal body-associated protein FliL	- none -	284570	285175
fig|6666666.1152057.peg.2395	CDS	contig00003	568170	568610	441	Flagellar basal-body P-ring formation protein FlgA	Flagellum	568170	568610
fig|6666666.1152057.peg.2338	CDS	contig00003	516695	516036	660	Flagellar basal-body rod modification protein FlgD	Flagellar motility, Flagellum	516036	516695
fig|6666666.1152057.peg.317	CDS	contig00001	304428	305114	687	Flagellar basal-body rod modification protein FlgD	Flagellar motility, Flagellum	304428	305114
fig|6666666.1152057.peg.2347	CDS	contig00003	527349	527774	426	Flagellar basal-body rod protein FlgB	Flagellum, Flagellum in Campylobacter	527349	527774
fig|6666666.1152057.peg.315	CDS	contig00001	303659	304012	354	Flagellar basal-body rod protein FlgB	Flagellum, Flagellum in Campylobacter	303659	304012
fig|6666666.1152057.peg.2357	CDS	contig00003	535754	535347	408	Flagellar basal-body rod protein FlgC	Flagellum, Flagellum in Campylobacter	535347	535754
fig|6666666.1152057.peg.316	CDS	contig00001	304015	304428	414	Flagellar basal-body rod protein FlgC	Flagellum, Flagellum in Campylobacter	304015	304428
fig|6666666.1152057.peg.2393	CDS	contig00003	566604	567347	744	Flagellar basal-body rod protein FlgF	Flagellum	566604	567347
fig|6666666.1152057.peg.319	CDS	contig00001	306453	307196	744	Flagellar basal-body rod protein FlgF	Flagellum	306453	307196
fig|6666666.1152057.peg.2394	CDS	contig00003	567382	568167	786	Flagellar basal-body rod protein FlgG	Flagellum	567382	568167
fig|6666666.1152057.peg.320	CDS	contig00001	307251	308039	789	Flagellar basal-body rod protein FlgG	Flagellum	307251	308039
fig|6666666.1152057.peg.2340	CDS	contig00003	520249	518156	2094	Flagellar biosynthesis protein FlhA	Flagellar motility, Flagellum	518156	520249
fig|6666666.1152057.peg.308	CDS	contig00001	299972	297882	2091	Flagellar biosynthesis protein FlhA	Flagellar motility, Flagellum	297882	299972
fig|6666666.1152057.peg.2353	CDS	contig00003	533956	532880	1077	Flagellar biosynthesis protein FlhB	Flagellar motility, Flagellum	532880	533956
fig|6666666.1152057.peg.285	CDS	contig00001	281065	279923	1143	Flagellar biosynthesis protein FlhB	Flagellar motility, Flagellum	279923	281065
fig|6666666.1152057.peg.2360	CDS	contig00003	536404	537144	741	Flagellar biosynthesis protein FliP	Flagellum	536404	537144
fig|6666666.1152057.peg.288	CDS	contig00001	283066	282248	819	Flagellar biosynthesis protein FliP	Flagellum	282248	283066
fig|6666666.1152057.peg.2355	CDS	contig00003	534985	534722	264	Flagellar biosynthesis protein FliQ	Flagellum	534722	534985
fig|6666666.1152057.peg.287	CDS	contig00001	282238	281969	270	Flagellar biosynthesis protein FliQ	Flagellum	281969	282238
fig|6666666.1152057.peg.2354	CDS	contig00003	534714	533959	756	Flagellar biosynthesis protein FliR	Flagellar motility, Flagellum	533959	534714
fig|6666666.1152057.peg.286	CDS	contig00001	281838	281065	774	Flagellar biosynthesis protein FliR	Flagellar motility, Flagellum	281065	281838
fig|6666666.1152057.peg.2383	CDS	contig00003	556614	557924	1311	Flagellar hook protein FlgE	Flagellum	556614	557924
fig|6666666.1152057.peg.318	CDS	contig00001	305137	306426	1290	Flagellar hook protein FlgE	Flagellum	305137	306426
fig|6666666.1152057.peg.2384	CDS	contig00003	557976	560072	2097	Flagellar hook-associated protein FlgK	Flagellum	557976	560072
fig|6666666.1152057.peg.2385	CDS	contig00003	560103	561011	909	Flagellar hook-associated protein FlgL	Flagellum	560103	561011
fig|6666666.1152057.peg.299	CDS	contig00001	291893	291522	372	Flagellar hook-basal body complex protein FliE	Flagellum, Flagellum in Campylobacter	291522	291893
fig|6666666.1152057.peg.2396	CDS	contig00003	568625	569383	759	Flagellar L-ring protein FlgH	Flagellar motility, Flagellum	568625	569383
fig|6666666.1152057.peg.321	CDS	contig00001	308065	308751	687	Flagellar L-ring protein FlgH	Flagellar motility, Flagellum	308065	308751
fig|6666666.1152057.peg.2373	CDS	contig00003	546544	545660	885	Flagellar motor rotation protein MotA	Flagellar motility, Flagellum	545660	546544
fig|6666666.1152057.peg.314	CDS	contig00001	303424	302732	693	Flagellar motor rotation protein MotA	Flagellar motility, Flagellum	302732	303424
fig|6666666.1152057.peg.326	CDS	contig00001	312615	313478	864	Flagellar motor rotation protein MotA	Flagellar motility, Flagellum	312615	313478
fig|6666666.1152057.peg.2363	CDS	contig00003	539160	538291	870	Flagellar motor rotation protein MotB	Flagellar motility, Flagellum	538291	539160
fig|6666666.1152057.peg.327	CDS	contig00001	313481	314386	906	Flagellar motor rotation protein MotB	Flagellar motility, Flagellum	313481	314386
fig|6666666.1152057.peg.2345	CDS	contig00003	524529	523492	1038	Flagellar motor switch protein FliG	Bacterial Chemotaxis, Flagellum	523492	524529
fig|6666666.1152057.peg.297	CDS	contig00001	289852	288842	1011	Flagellar motor switch protein FliG	Bacterial Chemotaxis, Flagellum	288842	289852
fig|6666666.1152057.peg.2391	CDS	contig00003	565953	564934	1020	Flagellar motor switch protein FliM	Bacterial Chemotaxis, Flagellar motility, Flagellum	564934	565953
fig|6666666.1152057.peg.2342	CDS	contig00003	521073	520711	363	Flagellar motor switch protein FliN	Bacterial Chemotaxis, Flagellar motility, Flagellum	520711	521073
fig|6666666.1152057.peg.290	CDS	contig00001	283616	283326	291	Flagellar motor switch protein FliN	Bacterial Chemotaxis, Flagellar motility, Flagellum	283326	283616
fig|6666666.1152057.peg.2343	CDS	contig00003	522701	521085	1617	Flagellar M-ring protein FliF	Flagellum	521085	522701
fig|6666666.1152057.peg.298	CDS	contig00001	291516	289849	1668	Flagellar M-ring protein FliF	Flagellum	289849	291516
fig|6666666.1152057.peg.2352	CDS	contig00003	532818	531694	1125	Flagellar P-ring protein FlgI	Flagellum	531694	532818
fig|6666666.1152057.peg.322	CDS	contig00001	308763	309857	1095	Flagellar P-ring protein FlgI	Flagellum	308763	309857
fig|6666666.1152057.peg.2389	CDS	contig00003	564473	563829	645	Flagellar protein FlbB	Flagellum	563829	564473
fig|6666666.1152057.peg.300	CDS	contig00001	293137	291890	1248	Flagellar two-component response regulator FleR	- none -	291890	293137
fig|6666666.1152057.peg.2397	CDS	contig00003	569629	570456	828	Flagellin protein FlaA	Flagellum, Flagellum in Campylobacter	569629	570456
fig|6666666.1152057.peg.301	CDS	contig00001	293386	294747	1362	Flagellin protein FlaA	Flagellum, Flagellum in Campylobacter	293386	294747
fig|6666666.1152057.peg.2381	CDS	contig00003	556000	554675	1326	Flagellum-specific ATP synthase FliI	Flagellar motility, Flagellum	554675	556000
fig|6666666.1152057.peg.295	CDS	contig00001	288120	286792	1329	Flagellum-specific ATP synthase FliI	Flagellar motility, Flagellum	286792	288120
fig|6666666.1152057.peg.307	CDS	contig00001	297885	297142	744	RNA polymerase sigma factor for flagellar operon	Flagellar motility, Flagellum, Transcription initiation, bacterial sigma factors	297142	297885
fig|6666666.1152057.peg.1038	CDS	contig00001	995151	993130	2022	RNA polymerase sigma factor RpoD	Flagellum, Transcription initiation, bacterial sigma factors	993130	995151
fig|6666666.1152057.peg.3383	CDS	contig00006	66543	67025	483	RNA polymerase sigma-54 factor RpoN	Flagellar motility, Flagellum, Transcription initiation, bacterial sigma factors	66543	67025
fig|6666666.1152057.peg.825	CDS	contig00001	769391	770896	1506	RNA polymerase sigma-54 factor RpoN	Flagellar motility, Flagellum, Transcription initiation, bacterial sigma factors	769391	770896
fig|6666666.1152057.peg.841	CDS	contig00001	788331	787786	546	RNA polymerase sigma-54 factor RpoN	Flagellar motility, Flagellum, Transcription initiation, bacterial sigma factors	787786	788331
